# Post-transcriptional regulation of insulin mRNA storage by G3BP1/2^+^ condensates in beta cells

**DOI:** 10.1101/2024.05.25.595863

**Authors:** Esteban Quezada, Jovana Vasiljevic, Akshaye Pal, Carla Münster, Daniela Friedland, Eyke Schöniger, Anke Sönmez, Annika Seiler, Pascal Roch, Carolin Wegbrod, Katharina Ganß, Klaus-Peter Knoch, Nicole Kipke, Simon Alberti, Rita Nano, Lorenzo Piemonti, Daniela Aust, Jürgen Weitz, Marius Distler, Michele Solimena

## Abstract

Hyperglycemia upregulates insulin translation in pancreatic beta cells. Several RNA-binding proteins involved in this process have been identified, including G3BP1, a stress granule marker downregulated in islets of subjects with type 2 diabetes. We show that in mouse insulinoma MIN6-K8 cells exposed to fasting glucose levels G3BP1 and its paralog G3BP2 colocalize to cytosolic condensates with eIF3b and *Ins1/2* mRNA. Upon glucose stimulation, the condensates dissolve and G3BP1/2, eIF3b, and insulin mRNAs redistribute throughout the cytosol. Intriguingly, G3BP1^+^ condensates in MIN6-K8 cells differ from sodium arsenate-induced stress granules in regards to eIF2α and AMPKα phosphorylation. Knockout of *G3BP1* or *G3BP2* prevented condensate assembly, but only *G3BP1* deletion decreased the levels of *Ins1/2* mRNA and proinsulin and impaired polysome formation. Like glucose, other insulin secretagogues such as Exendin-4 and palmitate, but not high KCl, prompted the dissolution of G3BP1^+^ condensates. G3BP1^+^/*Ins* mRNA^+^ condensates were also present in mouse and human beta cells from normoglycemic donors. Hence, G3BP1^+^ condensates represent a glucose-regulated compartment for the physiological storage and protection of insulin mRNA in resting beta cells.
