## Supplementary material for "Post-transcriptional regulation of insulin mRNA storage by G3BP1/2^+^ condensates in beta cells": Table 1

### Sheet: Sheet1
Antibody	Brand/Catalog	Dilution for WB	Dilution for IF
	number
G3BP1	abcam, ab181150	1:1.000	1:400
G3BP2	abcam, ab86135	1:2.000	1:400
Insulin-Proinsulin	Sigma, I-2018	1:1.000	1:200
eIF3b	Santa Cruz, sc-16377		1:400
ICA512	Solimena Lab, ME1 mAb	1:1.000
PC1/3	GeneTex, GTX113797	1:1.000
PC2	GeneTex, GTX23533	1:1.000
AMPKa	Cell Signaling, #2532	1:1.000
Phospho-AMPKa	Cell Signaling, #2531	1:1.000
eIF2a	Cell Signaling, #9722	1:1.000
Phospho-eIF2a	Cell Signaling, #9721	1:1.000
