## Supplementary material for "Post-transcriptional regulation of insulin mRNA storage by G3BP1/2^+^ condensates in beta cells": Table 2

### Sheet: Sheet1
Target gene	Forward Primer (5’-3’)	Reverse Primer (5’-3’)
G3BP1	CAGAGGTGGTGCCTGATGATT	GTGCTCTTCTGCACATCGTC
G3BP2	TGCTTCGAGGGAGGAGAATC	CTGTGCAAATACTCGGGAGC
PTPRN	CCTCACCTGCTCAACTTTTCC	GTCCCCTCCCCAAGCAGCAC
Pcsk1	TGTGGATATTTACAGTGCAAGC	GGAGATAACTGTGACTGTGATGG
Pcsk2	CTGCAACAAGAAGGATTTGACC	GGATGATGGAATTGACTATCTCC
Ins1	CCCTGCTGGCCCTGCTTGC	GGACCTTCAGACCTTGGCGT
Ins2	CCCTGCTGGCCCTGCTCTTC	CAGGTGACCTTCAGACCTTGGCAC
Actb	CAACGGCTCCGGCATGTGCAAAG	TCTTCTCCATGTCGTCCCAGTTG
Tubg1	GAGGGCATCGTAGAAGAGTTC	AATCCGCTGGCCCAGTTGTTG
